# Eicosanoids in the pancreatic tumor microenvironment – a multicellular, multifaceted progression

**DOI:** 10.1101/2021.10.27.466097

**Authors:** Vikas B. Gubbala, Nidhi Jytosana, Vincent Q. Trinh, H. Carlo Maurer, Razia F. Naeem, Nikki K. Lytle, Zhibo Ma, Steven Zhao, Wei Lin, Haiyong Han, Yu Shi, Tony Hunter, Pankaj K. Singh, Kenneth P. Olive, Marcus C.B. Tan, Susan M. Kaech, Geoffrey M. Wahl, Kathleen E. DelGiorno

## Abstract

Eicosanoids, oxidized fatty acids that serve as cell-signaling molecules, have been broadly implicated in tumorigenesis. To identify eicosanoids relevant to pancreatic tumorigenesis, we profiled normal pancreas and pancreatic ductal adenocarcinoma (PDAC) in mouse models and patient samples using mass spectrometry. We interrogated RNA sequencing datasets for eicosanoid synthase or receptor expression. Findings were confirmed by immunostaining. In murine models, we identified elevated levels of PGD_2_, prostacyclin, and thromboxanes in neoplasia while PGE_2_, 12-HHTre, HETEs, and HDoHEs are elevated specifically in tumors. Analysis of scRNA-seq datasets suggests that PGE_2_ and prostacyclins are derived from fibroblasts, PGD_2_ and thromboxanes from myeloid cells, and PGD_2_ and 5-HETE from tuft cells. In patient samples, we identified a transition from PGD_2_ to PGE_2_-producing enzymes in the epithelium during the transition to PDAC, fibroblast/tumor expression of PTGIS, and myeloid/tumor cell expression of TBXAS1. Altogether, our analyses identify key changes in eicosanoid species during pancreatic tumorigenesis and the cell types responsible for their synthesis.
