## Supplemental File 2 for "Eicosanoids in the pancreatic tumor microenvironment – a multicellular, multifaceted progression"

### Sheet: Dictionary
HEADING	DEFINITION		EPITHELIUM SCORING SCHEME	0	NEGATIVE OR VERY RARE (1-2) CELLS
NDUCT_EPI	Normal ductal epithelium			1	LESS THAN 50% OF CELLS, MILD STAINING
NDUCT_STROMA	Normal ductal stroma			2	INTERMEDIATE
ADM_EPI	Acinar ductal metaplasia epithelium			3	MORE THAN 50% OF CELLS WITH STRONG STAINING
ADM_STROMA	Acinar ductal metaplasia stroma
LG_PAN_EPI	Low grade PanIN epithelium		STROMA SCORING SCHEME	0	NO STAINING OR VERY RARE (1-2) CELLS
LG_PAN_STROMA	Low grade PanIN stroma			1	FEW INTERSPACED CELLS, WITH MILD STAINING
HGPAN_EPI	High grade PanIN epithelium			2	INTERMEDIATE
HGPAN_STROMA	High grade PanIN stroma			3	FREQUENT APPROXIMATED CELLS WITH STRONG STAINING
WDADK_EPI	Well differentiated PDAC epithelium
WDADK_STROMA	Well differentiated PDAC stroma		UP TO 3 AREAS OF 500 X 500 µm
PD_ADK_EPI	Poorly differentiated PDAC epithelium
PD_ADK_STROMA	Poorly differentiated PDAC stroma
MYXOID_FIBROSIS	Myxoid fibrosis
COMPACT_FIBROSIS	Compact fibrosis
22 patients
34 samples
Samples
S14_3878_1C
S14_3878_1I
S14_4006_6F
S14_4006_6G
S14_4006_6J
S14-14409-1I
S14-14409-6D
S14-14409-1H
S14-14702-1D
S14-14702-1I
S14-14702-1J
S14-12911-6G
S14-12911-6K
S14-12911-6I
S14-18742-3F
S14-18742-3G
S14-18742-3I
S14-19145-5F
S14-24482-9L
S14-8430-3I
S14-9231-1G
S14-9231-1F
S14-9565-6J
S15-22643-3H
S15-23599-2J
S15-26746-5H
S15-30413-2F
S16-4155-2N
S16-7277-1L
S16-7841-2C
S17-372-3H
S17-10316-1F
S19-10527-6I
S19-20941-1C

### Sheet: PTGIS
SAMPLE_ID	ANNOTATION_ID	REPEAT	NDUCT_EPI	NDUCT_STROMA	ADM_EPI	ADM_STROMA	LG_PAN_EPI	LGPAN_STROMA	HGPAN_EPI	HGPAN_STROMA	WDADK_EPI	WDADK_STROMA	PD_ADK_EPI	PD_ADK_STROMA	MYXOID_FIBROSIS	COMPACT_FIBROSIS
S14_3878_1C	1	1	0	0
S14_3878_1C	2	2	0	0
S14_3878_1C	3	3	0	1
S14_3878_1C	4	1					0	2
S14_3878_1C	5	2					0	2
S14_3878_1C	6	3					0	1
S14_3878_1C	7	1									1	2
S14_3878_1C	8	2									1	2
S14_3878_1C	9	3									1	3
S14_3878_1C	10	1													3
S14_3878_1C	11	1														0
S14_3878_1I	1	1									0	1
S14_3878_1I	2	2									0	2
S14_3878_1I	3	3									0	1
S14_3878_1I	4	1											0	1
S14_3878_1I	5	2											1	1
S14_3878_1I	6	3											1	2
S14_3878_1I	7	1													1
S14_3878_1I	8	2														2
S14_4006_6F	1	1					0	2
S14_4006_6F	2	2					1	2
S14_4006_6F	3	3					0	3
S14_4006_6F	4	1									1	2
S14_4006_6F	5	2									1	2
S14_4006_6F	6	3									0	2
S14_4006_6F	7	1											3	2
S14_4006_6F	8	2											3	2
S14_4006_6F	9	1													3
S14_4006_6F	10	1														1
S14_4006_6G	1	1	0	3
S14_4006_6G	2	2	1	3
S14_4006_6G	3	3	1	3
S14_4006_6G	4	1			0	3
S14_4006_6G	5	2					0	3
S14_4006_6G	6	3					0	2
S14_4006_6G	7	1					0	2
S14_4006_6G	8	2									0	2
S14_4006_6G	9	3									0	2
S14_4006_6G	10	1									1	2
S14_4006_6G	11	1														3
S14-14409-1I	1	1			1	2
S14-14409-1I	2	2			1	2
S14-14409-1I	3	3			1	2
S14-14409-1I	4	1					2	2
S14-14409-1I	5	2					2	2
S14-14409-1I	6	3					2	2
S14-14409-1I	7	1							2	3
S14-14409-1I	8	2														2
S14-14409-6D	1	1	1	2
S14-14409-6D	2	2			2	2
S14-14409-6D	3	3			1	2
S14-14409-6D	4	1			1	1
S14-14409-6D	5	2					1	2
S14-14409-6D	6	3					0	1
S14-14409-6D	7	1					1	3
S14-14409-6D	8	2														2
S14-14702-1D	1	1	1	0
S14-14702-1D	2	2	1	0
S14-14702-1D	3	3	1	0
S14-14702-1D	4	1			1	2
S14-14702-1D	5	2			1	2
S14-14702-1D	6	3			1	1
S14-14702-1D	7	1									0	2
S14-14702-1D	8	2									0	1
S14-14702-1D	9	3									0	1
S14-14702-1D	10	1											0	3
S14-14702-1D	11	1											0	2
S14-14702-1D	12												0	2	3	3
S14-14702-1I	1	1	1	0
S14-14702-1I	2	2	1	1
S14-14702-1I	3	3	2	0
S14-14702-1I	4	1					0	2
S14-14702-1I	5	2					0	2
S14-14702-1I	6	3														3
S14-14702-1J	1	1			1	1
S14-14702-1J	2	2			2	2
S14-14702-1J	3	3			2	1
S14-14702-1J	4	1					1	3
S14-14702-1J	5	2					1	3
S14-14702-1J	6	3					1	3
S14-14702-1J	7	1														2
S14-18742-3F	1	1	1	1
S14-18742-3F	2	2	0	1
S14-18742-3F	3	3	1	1
S14-18742-3F	4	1			0	2
S14-18742-3F	5	2			0	1
S14-18742-3F	6	3			0	1
S14-18742-3F	7	1					1	2
S14-18742-3F	8	2					0	2
S14-18742-3F	9	3					0	2
S14-18742-3F	10	1									2	1
S14-18742-3F	11	1									2	1
S14-18742-3F	12										3	2
S14-18742-3F	13														1
S14-18742-3F	14															3
S14-18742-3G	1	1	1	1
S14-18742-3G	2	2	1	1
S14-18742-3G	3	3	1	1
S14-18742-3G	4	1			1	3
S14-18742-3G	5	2			1	2
S14-18742-3G	6	3			1	2
S14-18742-3G	7	1					1	2
S14-18742-3G	8	2					1	2
S14-18742-3G	9	3					1	3
S14-18742-3G	10	1									2	1
S14-18742-3G	11	1									2	1
S14-18742-3G	12										2	1
S14-18742-3G	13														2
S14-18742-3G	14															2
S14-18742-3I	1	1	0	1
S14-18742-3I	2	2	1	0
S14-18742-3I	3	3	0	1
S14-18742-3I	4	1			0	3
S14-18742-3I	5	2			1	2
S14-18742-3I	6	3			1	2
S14-18742-3I	7	1					0	2
S14-18742-3I	8	2					1	1
S14-18742-3I	9	3					0	1
S14-18742-3I	10	1									1	3
S14-18742-3I	11	1									0	3
S14-18742-3I	12										2	2
S14-18742-3I	13														2
S14-18742-3I	14															2
S14-19145-5F	1	1	1	0
S14-19145-5F	2	2	2	0
S14-19145-5F	3	3	1	0
S14-19145-5F	4	1			1	2
S14-19145-5F	5	2			0	2
S14-19145-5F	6	3			1	1
S14-19145-5F	7	1					1	1
S14-19145-5F	8	2							0	3
S14-19145-5F	9	3									0	2
S14-19145-5F	10	1									0	2
S14-19145-5F	11	1									0	3
S14-19145-5F	12												0	2
S14-19145-5F	13												0	2
S14-19145-5F	14												0	2
S14-19145-5F	15														2
S14-19145-5F	16															3
S14-24482-9L	1	1	0	3
S14-24482-9L	2	2	0	2
S14-24482-9L	3	3	0	2
S14-24482-9L	4	1			0	2
S14-24482-9L	5	2			0	2
S14-24482-9L	6	3			1	3
S14-24482-9L	7	1									0	3
S14-24482-9L	8	2									0	3
S14-24482-9L	9	3									1	1
S14-24482-9L	10	1											0	3
S14-24482-9L	11	1											0	3
S14-24482-9L	12												0	3
S14-24482-9L	13														3
S14-24482-9L	14															3
S15-22643-3H	1	1	1	1
S15-22643-3H	2	2	0	2
S15-22643-3H	3	3	0	0
S15-22643-3H	4	1			0	2
S15-22643-3H	5	2			0	2
S15-22643-3H	6	3			0	2
S15-22643-3H	7	1					1	2
S15-22643-3H	8	2					1	2
S15-22643-3H	9	3					1	1
S15-22643-3H	10	1							0	3
S15-22643-3H	11	1							2	3
S15-22643-3H	12										0	3
S15-22643-3H	13										0	3
S15-22643-3H	14										0	1
S15-22643-3H	15												2	0
S15-22643-3H	16												2	0
S15-22643-3H	17												1	1
S15-22643-3H	18														2
S15-22643-3H	19															2
S15-23599-2J	1	1									1	2
S15-23599-2J	2	2									0	1
S15-23599-2J	3	3									0	1
S15-23599-2J	4	1											0	1
S15-23599-2J	5	2											0	2
S15-23599-2J	6	3											0	3
S15-23599-2J	7	1													2
S15-23599-2J	8	2														3
S15-26746-5H	1	1									0	1
S15-26746-5H	2	2									0	1
S15-26746-5H	3	3									0	2
S15-26746-5H	4	1											0	0
S15-26746-5H	5	2											0	0
S15-26746-5H	6	3											0	0
S15-26746-5H	7	1													1
S15-26746-5H	8	2														3
S15-30413-2F	1	1									0	1
S15-30413-2F	2	2									2	1
S15-30413-2F	3	3									2	2
S15-30413-2F	4	1											0	1
S15-30413-2F	5	2											1	1
S15-30413-2F	6	3											0	1
S15-30413-2F	7	1													2
S15-30413-2F	8	2														1
S16-4155-2N	1	1			1	2
S16-4155-2N	2	2			0	2
S16-4155-2N	3	3			0	3
S16-4155-2N	4	1					0	3
S16-4155-2N	5	2					0	3
S16-4155-2N	6	3					2	3
S16-4155-2N	7	1							1	3
S16-4155-2N	8	2							1	3
S16-4155-2N	9	3							0	3
S16-4155-2N	10	1									1	3
S16-4155-2N	11	1									1	2
S16-4155-2N	12										3	2
S16-4155-2N	13														2
S16-4155-2N	14															2
S16-7277-1L	1	1											3	0
S16-7277-1L	2	2											2	2
S16-7277-1L	3	3											2	0
S16-7277-1L	4	1													1
S16-7277-1L	5	2														3
S16-7841-2C	1	1	1	1
S16-7841-2C	2	2	1	1
S16-7841-2C	3	3	1	0
S16-7841-2C	4	1			1	1
S16-7841-2C	5	2			1	2
S16-7841-2C	6	3			1	2
S16-7841-2C	7	1					0	2
S16-7841-2C	8	2					0	2
S16-7841-2C	9	3					0	2
S16-7841-2C	10	1							0	2
S16-7841-2C	11	1							0	2
S16-7841-2C	12								0	2
S16-7841-2C	13										0	1
S16-7841-2C	14										0	2
S16-7841-2C	15										0	2
S16-7841-2C	16														2
S16-7841-2C	17															2
S17-372-3H	1	1									1	1
S17-372-3H	2	2									2	2
S17-372-3H	3	3									1	1
S17-372-3H	4	1														1
S17-10316-1F	1	1	1	1
S17-10316-1F	2	2	1	2
S17-10316-1F	3	3	0	2
S17-10316-1F	4	1			1	2
S17-10316-1F	5	2			1	2
S17-10316-1F	1	1			1	2
S17-10316-1F	2	2									0	2
S17-10316-1F	3	3									0	2
S17-10316-1F	4	1									0	2
S17-10316-1F	5	2											0	2
S17-10316-1F	6	3											0	2
S17-10316-1F	7	1											0	3
S17-10316-1F	8	2													3
S17-10316-1F	9	3														3
S19-10527-6I	1	1	0	2
S19-10527-6I	2	2	0	2
S19-10527-6I	3	3	0	2
S19-10527-6I	4	1			0	0
S19-10527-6I	5	1			1	0
S19-10527-6I	6	2			0	1
S19-10527-6I	7	3					0	2
S19-10527-6I	8	1					0	2
S19-10527-6I	9	2														1
S19-20941-1C	1	1									1	3
S19-20941-1C	2	2									1	2
S19-20941-1C	3	3									1	1
S19-20941-1C	4	1													2
S19-20941-1C	5	2														1
S14-9231-1F	1	1	1	2
S14-9231-1F	2	2	1	1
S14-9231-1F	3	3	1	1
S14-9231-1F	4	1					1	3
S14-9231-1F	5	2					1	3
S14-9231-1F	6	3					1	3
S14-9231-1F	7	1							0	3
S14-9231-1F	8	2														3
S14_4006_6J	1	1	0	3
S14_4006_6J	2	2	0	2
S14_4006_6J	3	3	0	2
S14_4006_6J	4	1			0	2
S14_4006_6J	5	2			0	2
S14_4006_6J	6	3			1	1
S14_4006_6J	7	1					1	2
S14_4006_6J	8	2					2	2
S14_4006_6J	9	3					0	2
S14_4006_6J	10	1														2
S14-8430-3I	1	1	2	1
S14-8430-3I	2	2	2	0
S14-8430-3I	3	3	1	0
S14-8430-3I	4	1			0	1
S14-8430-3I	5	2			1	1
S14-8430-3I	6	3			0	1
S14-8430-3I	7	1							0	0
S14-8430-3I	8	2							0	3
S14-8430-3I	9	3							0	3
S14-8430-3I	10	1									0	1
S14-8430-3I	11	2									3	1
S14-8430-3I	12	3									1	1
S14-8430-3I	13	1													1
S14-8430-3I	14	1														1
S14-9231-1G	1	1	0	2
S14-9231-1G	2	2	0	2
S14-9231-1G	3	3	0	1
S14-9231-1G	4	1			1	2
S14-9231-1G	5	2			0	2
S14-9231-1G	6	3			1	2
S14-9231-1G	7	1					1	3
S14-9231-1G	8	2					1	3
S14-9231-1G	9	3					2	3
S14-9231-1G	10	1									2	1
S14-9231-1G	11	2									3	0
S14-9231-1G	12	3									2	0
S14-9231-1G	13	1											3	1
S14-9231-1G	14	2											3	0
S14-9231-1G	15	3											2	1
S14-9231-1G	16	1													1
S14-9231-1G	17	1														3
S14-9565-6J	1	1	0	2
S14-9565-6J	2	2	2	2
S14-9565-6J	3	3	1	1
S14-9565-6J	4	1			2	2
S14-9565-6J	5	2			2	1
S14-9565-6J	6	3			1	2
S14-9565-6J	7	1							1	3
S14-9565-6J	8	2							1	3
S14-9565-6J	9	3							1	3
S14-9565-6J	10	1									1	2
S14-9565-6J	11	2									1	2
S14-9565-6J	12	3									1	2
S14-9565-6J	13	1											3	2
S14-9565-6J	14	2											3	3
S14-9565-6J	15	3											3	2
S14-9565-6J	16	1													3
S14-9565-6J	17	1														2
S14-12911-6G	1	1			1	2
S14-12911-6G	2	2			1	2
S14-12911-6G	3	3			1	2
S14-12911-6G	4	1					2	2
S14-12911-6G	5	2					1	2
S14-12911-6G	6	3							3	2
S14-12911-6G	7	1							2	2
S14-12911-6G	8	2							3	3
S14-12911-6G	9	3									0	2
S14-12911-6G	10	1									1	2
S14-12911-6G	11	2									1	2
S14-12911-6G	12	3											3	1
S14-12911-6G	13	1											3	1
S14-12911-6G	14	2											3	1
S14-12911-6G	15	3													2
S14-12911-6G	16	1														2
S14-12911-6K	1	1	0	1
S14-12911-6K	2	2	0	1
S14-12911-6K	3	3	0	1
S14-12911-6K	4	1			1	3
S14-12911-6K	5	2			1	3
S14-12911-6K	6	3			1	2
S14-12911-6K	7	1					1	2
S14-12911-6K	8	2					1	3
S14-12911-6K	9	3					0	2
S14-12911-6K	10	1							3	3
S14-12911-6K	11	2									1	2
S14-12911-6K	12	3									0	3
S14-12911-6K	13	1									0	3
S14-12911-6K	14	2											1	3
S14-12911-6K	15	3											0	2
S14-12911-6K	16	1											0	3
S14-12911-6K	17														3
S14-12911-6K	18															3
S14-12911-6I	1	1	0	1
S14-12911-6I	2	2	0	1
S14-12911-6I	3	3	0	1
S14-12911-6I	4	1			1	1
S14-12911-6I	5	2			1	2
S14-12911-6I	6	3			0	2
S14-12911-6I	7	1					0	3
S14-12911-6I	8	2					0	2
S14-12911-6I	9	3					0	2
S14-12911-6I	10	1									2	2
S14-12911-6I	11	2									2	3
S14-12911-6I	12	3									1	3
S14-12911-6I	13	1											3	2
S14-12911-6I	14	2											3	1
S14-12911-6I	15	3											3	2
S14-12911-6I	16	1													2
S14-12911-6I	17															2
S14-14409-1H	1	1	1	1
S14-14409-1H	2	2	1	1
S14-14409-1H	3	3	2	2
S14-14409-1H	4	1			1	1
S14-14409-1H	5	2			1	2
S14-14409-1H	6	3			2	2
S14-14409-1H	7	1									1	2
S14-14409-1H	8	2									0	2
S14-14409-1H	9	3									2	2
S14-14409-1H	10	1														2

### Sheet: PTGES
SAMPLE_ID	ANNOTATION_ID	REPEAT	NDUCT_EPI	NDUCT_STROMA	ADM_EPI	ADM_STROMA	LG_PAN_EPI	LGPAN_STROMA	HGPAN_EPI	HGPAN_STROMA	WDADK_EPI	WDADK_STROMA	PD_ADK_EPI	PD_ADK_STROMA	MYXOID_FIBROSIS	COMPACT_FIBROSIS
S14_3878_1C	1	1	0	0
S14_3878_1C	2	2	1	0
S14_3878_1C	3	3	0	0
S14_3878_1C	4	1					1	2
S14_3878_1C	5	2					1	1
S14_3878_1C	6	3					0	1
S14_3878_1C	7	1									1	1
S14_3878_1C	8	2									2	0
S14_3878_1C	9	3									3	2
S14_3878_1C	10	1													2
S14_3878_1C	11	2														0
S14_3878_1I	1	1									2	2
S14_3878_1I	2	2									1	1
S14_3878_1I	3	3									1	2
S14_3878_1I	4	1											2	2
S14_3878_1I	5	2											2	1
S14_3878_1I	6	3											2	2
S14_3878_1I	7	1													2
S14_3878_1I	8	2														1
S14_4006_6F	1	1					0	1
S14_4006_6F	2	2					2	1
S14_4006_6F	3	3					0	1
S14_4006_6F	4	1									1	2
S14_4006_6F	5	2									1	0
S14_4006_6F	6	3									1	0
S14_4006_6F	7	1											0	1
S14_4006_6F	8	2											1	0
S14_4006_6F	9	1													3
S14_4006_6F	10	1														0
S14_4006_6G	1	1	3	3
S14_4006_6G	2	2	3	2
S14_4006_6G	3	3	3	3
S14_4006_6G	4	1			3	3
S14_4006_6G	5	2					1	2
S14_4006_6G	6	3					1	2
S14_4006_6G	7	1					2	2
S14_4006_6G	8	2									3	1
S14_4006_6G	9	3									3	1
S14_4006_6G	10	1									3	1
S14_4006_6G	11	1														0
S14-14409-1I	1	1			1	0
S14-14409-1I	2	2			1	2
S14-14409-1I	3	3			1	1
S14-14409-1I	4	1					1	1
S14-14409-1I	5	2					1	1
S14-14409-1I	6	3					1	1
S14-14409-1I	7	1							1	1
S14-14409-1I	8	2														1
S14-14409-6D	1	1	1	1
S14-14409-6D	2	2			1	1
S14-14409-6D	3	3			2	1
S14-14409-6D	4	1			2	1
S14-14409-6D	5	2					1	1
S14-14409-6D	6	3					1	1
S14-14409-6D	7	1					1	2
S14-14409-6D	8	2														1
S14-14702-1D	1	1	1	0
S14-14702-1D	2	2	0	0
S14-14702-1D	3	3	0	0
S14-14702-1D	4	1			1	1
S14-14702-1D	5	2			1	1
S14-14702-1D	6	3			1	1
S14-14702-1D	7	1									2	0
S14-14702-1D	8	2									1	1
S14-14702-1D	9	3									2	3
S14-14702-1D	10	1											3	0
S14-14702-1D	11	1											3	1
S14-14702-1D													3	0	0	1
S14-14702-1I	1	1	0	0
S14-14702-1I	2	2	0	0
S14-14702-1I	3	3	0	0
S14-14702-1I	4	1					0	0
S14-14702-1I	5	2					0	0
S14-14702-1I	6	3														2
S14-14702-1J	1	1			1	1
S14-14702-1J	2	2			1	1
S14-14702-1J	3	3			2	1
S14-14702-1J	4	1					2	1
S14-14702-1J	5	2					2	1
S14-14702-1J	6	3					1	2
S14-14702-1J	7	1														2
S14-18742-3F	1	1	0	1
S14-18742-3F	2	2	0	3
S14-18742-3F	3	3	0	0
S14-18742-3F	4	1			2	1
S14-18742-3F	5	2			2	2
S14-18742-3F	6	3			1	2
S14-18742-3F	7	1					2	3
S14-18742-3F	8	2					1	2
S14-18742-3F	9	3					1	1
S14-18742-3F	10	1									1	1
S14-18742-3F	11	1									1	1
S14-18742-3F											0	1
S14-18742-3F															1
S14-18742-3F																1
S14-18742-3G	1	1	0	1
S14-18742-3G	2	2	1	1
S14-18742-3G	3	3	0	0
S14-18742-3G	4	1			0	0
S14-18742-3G	5	2			1	1
S14-18742-3G	6	3			1	1
S14-18742-3G	7	1					1	1
S14-18742-3G	8	2					1	2
S14-18742-3G	9	3					1	2
S14-18742-3G	10	1									1	1
S14-18742-3G	11	1									1	1
S14-18742-3G	12										1	1
S14-18742-3G	13														1
S14-18742-3G	14															1
S14-18742-3I	1	1	0	0
S14-18742-3I	2	2	0	0
S14-18742-3I	3	3	0	0
S14-18742-3I	4	1			1	2
S14-18742-3I	5	2			2	1
S14-18742-3I	6	3			2	1
S14-18742-3I	7	1					0	0
S14-18742-3I	8	2					0	0
S14-18742-3I	9	3					0	0
S14-18742-3I	10	1									1	1
S14-18742-3I	11	1									1	1
S14-18742-3I	12										0	0
S14-18742-3I	13														1
S14-18742-3I																1
S14-19145-5F	1	1	1	1
S14-19145-5F	2	2	2	2
S14-19145-5F	3	3	0	0
S14-19145-5F	4	1			1	1
S14-19145-5F	5	2			1	1
S14-19145-5F	6	3			1	1
S14-19145-5F	7	1					1	1
S14-19145-5F	8	2							2	3
S14-19145-5F	9	3									1	1
S14-19145-5F	10	1									1	1
S14-19145-5F	11	1									1	1
S14-19145-5F	12												2	1
S14-19145-5F	13												2	2
S14-19145-5F	14												3	1
S14-19145-5F	15														1
S14-19145-5F	16															2
S14-24482-9L	1	1	1	1
S14-24482-9L	2	2	1	0
S14-24482-9L	3	3	1	1
S14-24482-9L	4	1			1	1
S14-24482-9L	5	2			1	1
S14-24482-9L	6	3			2	1
S14-24482-9L	7	1									2	0
S14-24482-9L	8	2									2	0
S14-24482-9L	9	3									2	0
S14-24482-9L	10	1											2	0
S14-24482-9L	11	1											3	0
S14-24482-9L	12												2	0
S14-24482-9L	13														0
S14-24482-9L	14															1
S15-22643-3H	1	1	0	0
S15-22643-3H	2	2	0	0
S15-22643-3H	3	3	0	0
S15-22643-3H	4	1			1	0
S15-22643-3H	5	2			1	0
S15-22643-3H	6	3			1	0
S15-22643-3H	7	1					0	2
S15-22643-3H	8	2					1	2
S15-22643-3H	9	3					0	2
S15-22643-3H	10	1							0	1
S15-22643-3H	11	1							0	0
S15-22643-3H	12										0	1
S15-22643-3H	13										1	1
S15-22643-3H	14										1	1
S15-22643-3H	15												2	1
S15-22643-3H	16												1	1
S15-22643-3H	17												2	0
S15-22643-3H	18														1
S15-22643-3H	19															0
S15-23599-2J	1	1									1	0
S15-23599-2J	2	2									1	0
S15-23599-2J	3	3									1	0
S15-23599-2J	4	1											2	0
S15-23599-2J	5	2											2	0
S15-23599-2J	6	3											2	1
S15-23599-2J	7	1													0
S15-23599-2J	8	2														0
S15-26746-5H	1	1									0	2
S15-26746-5H	2	2									0	2
S15-26746-5H	3	3									0	1
S15-26746-5H	4	1											0	2
S15-26746-5H	5	2											0	3
S15-26746-5H	6	3											0	2
S15-26746-5H	7	1													1
S15-26746-5H	8	2														0
S15-30413-2F	1	1									2	2
S15-30413-2F	2	2									3	1
S15-30413-2F	3	3									1	1
S15-30413-2F	4	1											3	0
S15-30413-2F	5	2											3	1
S15-30413-2F	6	3											3	2
S15-30413-2F	7	1													1
S15-30413-2F	8	2														0
S16-4155-2N	1	1			1	2
S16-4155-2N	2	2			0	2
S16-4155-2N	3	3			0	2
S16-4155-2N	4	1					0	3
S16-4155-2N	5	2					0	3
S16-4155-2N	6	3					1	2
S16-4155-2N	7	1							1	3
S16-4155-2N	8	2							1	2
S16-4155-2N	9	3							2	3
S16-4155-2N	10	1									1	3
S16-4155-2N	11	1									1	3
S16-4155-2N	12										3	2
S16-4155-2N	13														3
S16-4155-2N	14															3
S16-7277-1L	1	1											3	2
S16-7277-1L	2	2											3	0
S16-7277-1L	3	3											3	2
S16-7277-1L	4	1													1
S16-7277-1L	5	2														0
S16-7841-2C	1	1	0	0
S16-7841-2C	2	2	0	0
S16-7841-2C	3	3	0	0
S16-7841-2C	4	1			1	0
S16-7841-2C	5	2			1	0
S16-7841-2C	6	3			0	1
S16-7841-2C	7	1					1	1
S16-7841-2C	8	2					1	1
S16-7841-2C	9	3					0	1
S16-7841-2C	10	1							1	1
S16-7841-2C	11	1							1	2
S16-7841-2C	12								1	2
S16-7841-2C	13										2	0
S16-7841-2C	14										1	1
S16-7841-2C	15										1	1
S16-7841-2C	16														1
S16-7841-2C	17															1
S17-372-3H	1	1									0	1
S17-372-3H	2	2									1	1
S17-372-3H	3	3									0	1
S17-372-3H	4	1														2
S17-10316-1F	1	1	0	0
S17-10316-1F	2	2	1	0
S17-10316-1F	3	3	1	1
S17-10316-1F	4	1			1	0
S17-10316-1F	5	2			2	1
S17-10316-1F	1	1			1	1
S17-10316-1F	2	2									2	1
S17-10316-1F	3	3									1	1
S17-10316-1F	4	1									2	1
S17-10316-1F	5	2											2	0
S17-10316-1F	6	3											3	1
S17-10316-1F	7	1											2	1
S17-10316-1F	8	2													1
S17-10316-1F	9	3														0
S19-10527-6I	1	1	0	0
S19-10527-6I	2	2	0	0
S19-10527-6I	3	3	0	0
S19-10527-6I	4	1			0	3
S19-10527-6I	5	1			1	1
S19-10527-6I	6	2			1	1
S19-10527-6I	7	3					2	1
S19-10527-6I	8	1					2	1
S19-10527-6I	9	2														0
S19-20941-1C	1	1									2	3
S19-20941-1C	2	2									2	3
S19-20941-1C	3	3									3	3
S19-20941-1C	4	1													3
S19-20941-1C	5	2														2
S14-9231-1F	1	1	0	0
S14-9231-1F	2	2	1	0
S14-9231-1F	3	3	1	2
S14-9231-1F	4	1					1	2
S14-9231-1F	5	2					1	2
S14-9231-1F	6	3					0	2
S14-9231-1F	7	1							2	2
S14-9231-1F	8	2														3
S14_4006_6J	1	1	2	1
S14_4006_6J	2	2	2	1
S14_4006_6J	3	3	3	2
S14_4006_6J	4	1			1	1
S14_4006_6J	5	2			1	1
S14_4006_6J	6	3			2	2
S14_4006_6J	7	1					1	1
S14_4006_6J	8	2					2	1
S14_4006_6J	9	3					1	1
S14_4006_6J	10	1														1
S14-8430-3I	1	1	1	0
S14-8430-3I	2	2	0	0
S14-8430-3I	3	3	0	0
S14-8430-3I	4	1			1	0
S14-8430-3I	5	2			2	1
S14-8430-3I	6	3			1	1
S14-8430-3I	7	1							0	2
S14-8430-3I	8	2							1	2
S14-8430-3I	9	3							2	2
S14-8430-3I	10	1									1	0
S14-8430-3I	11										1	2
S14-8430-3I	12										2	0
S14-8430-3I	13														1
S14-8430-3I	14															0
S14-9231-1G	1	1	1	1
S14-9231-1G	2	2	1	0
S14-9231-1G	3	3	0	1
S14-9231-1G	4	1			0	2
S14-9231-1G	5	2			1	0
S14-9231-1G	6	3			1	0
S14-9231-1G	7	1					0	1
S14-9231-1G	8	2					1	1
S14-9231-1G	9	3					1	0
S14-9231-1G	10	1									1	0
S14-9231-1G	11	2									1	0
S14-9231-1G	12	3									1	1
S14-9231-1G	13	1											3	0
S14-9231-1G	14	2											2	0
S14-9231-1G	15	3											2	2
S14-9231-1G	16	1													3
S14-9231-1G	17	1														0
S14-9565-6J	1	1	2	1
S14-9565-6J	2	2	1	1
S14-9565-6J	3	3	1	0
S14-9565-6J	4	1			2	0
S14-9565-6J	5	2			2	0
S14-9565-6J	6	3			2	1
S14-9565-6J	7	1							2	2
S14-9565-6J	8	2							1	2
S14-9565-6J	9	3							2	2
S14-9565-6J	10	1									1	1
S14-9565-6J	11	2									1	0
S14-9565-6J	12	3									2	1
S14-9565-6J	13	1											2	1
S14-9565-6J	14	2											3	2
S14-9565-6J	15	3											2	1
S14-9565-6J	16	1													1
S14-9565-6J	17	1														1
S14-12911-6G	1	1			2	1
S14-12911-6G	2	2			2	1
S14-12911-6G	3	3			2	1
S14-12911-6G	4	1					1	3
S14-12911-6G	5	2					1	2
S14-12911-6G	6	3							1	2
S14-12911-6G	7	1							1	2
S14-12911-6G	8	2							1	1
S14-12911-6G	9	3									3	1
S14-12911-6G	10	1									1	2
S14-12911-6G	11	2									2	1
S14-12911-6G	12	3											2	2
S14-12911-6G	13	1											2	1
S14-12911-6G	14	2											2	1
S14-12911-6G	15	3													2
S14-12911-6G	16	1														1
S14-12911-6K	1	1	0	0
S14-12911-6K	2	2	0	0
S14-12911-6K	3	3	0	0
S14-12911-6K	4	1			1	1
S14-12911-6K	5	2			1	1
S14-12911-6K	6	3			2	1
S14-12911-6K	7	1					1	2
S14-12911-6K	8	2					1	1
S14-12911-6K	9	3					1	2
S14-12911-6K	10	1							1	3
S14-12911-6K	11	2									3	1
S14-12911-6K	12	3									2	1
S14-12911-6K	13	1									1	1
S14-12911-6K	14	2											3	1
S14-12911-6K	15	3											3	1
S14-12911-6K	16	1											3	1
S14-12911-6K	17														1
S14-12911-6K	18															1
S14-12911-6I	1	1	1	0
S14-12911-6I	2	2	0	0
S14-12911-6I	3	3	0	0
S14-12911-6I	4	1			2	1
S14-12911-6I	5	2			2	1
S14-12911-6I	6	3			2	1
S14-12911-6I	7	1					0	1
S14-12911-6I	8	2					0	1
S14-12911-6I	9	3					0	1
S14-12911-6I	10	1									1	2
S14-12911-6I	11	2									3	1
S14-12911-6I	12	3									1	1
S14-12911-6I	13	1											2	1
S14-12911-6I	14	2											3	0
S14-12911-6I	15	3											2	1
S14-12911-6I	16	1													2
S14-12911-6I	17															1
S14-14409-1H	1	1	1	0
S14-14409-1H	2	2	0	0
S14-14409-1H	3	3	0	0
S14-14409-1H	4	1			1	0
S14-14409-1H	5	2			1	1
S14-14409-1H	6	3			2	1
S14-14409-1H	7	1									3	0
S14-14409-1H	8	2									3	0
S14-14409-1H	9	3									0	0
S14-14409-1H	10	1														0

### Sheet: TBXAS1
SAMPLE_ID	ANNOTATION_ID	REPEAT	NDUCT_EPI	NDUCT_STROMA	ADM_EPI	ADM_STROMA	LG_PAN_EPI	LGPAN_STROMA	HGPAN_EPI	HGPAN_STROMA	WDADK_EPI	WDADK_STROMA	PD_ADK_EPI	PD_ADK_STROMA	MYXOID_FIBROSIS	COMPACT_FIBROSIS
S14_3878_1C	1	1	0	0
S14_3878_1C	2	2	0	0
S14_3878_1C	3	3	2	2
S14_3878_1C	4	1					2	3
S14_3878_1C	5	2					2	3
S14_3878_1C	6	3					1	3
S14_3878_1C	7	1									3	3
S14_3878_1C	8	2									2	3
S14_3878_1C	9	3									3	3
S14_3878_1C	10	1													3
S14_3878_1C	11	2														2
S14_3878_1I	1	1									3	2
S14_3878_1I	2	2									3	2
S14_3878_1I	3	3									3	2
S14_3878_1I	4	1											3	3
S14_3878_1I	5	2											3	3
S14_3878_1I	6	3											3	2
S14_3878_1I	7	1													3
S14_3878_1I	8	2														2
S14_4006_6F	1	1					1	3
S14_4006_6F	2	2					2	3
S14_4006_6F	3	3					2	2
S14_4006_6F	4	1									2	3
S14_4006_6F	5	2									1	3
S14_4006_6F	6	3									0	2
S14_4006_6F	7	1											0	2
S14_4006_6F	8	2											0	3
S14_4006_6F	9	1													3
S14_4006_6F	10	1														3
S14_4006_6G	1	1	2	2
S14_4006_6G	2	2	3	2
S14_4006_6G	3	3	3	2
S14_4006_6G	4	1			2	2
S14_4006_6G	5	2					2	1
S14_4006_6G	6	3					2	1
S14_4006_6G	7	1					2	1
S14_4006_6G	8	2									3	3
S14_4006_6G	9	3									3	3
S14_4006_6G	10	1									3	2
S14_4006_6G	11	1														2
S14-14409-1I	1	1			1	2
S14-14409-1I	2	2			2	3
S14-14409-1I	3	3			2	3
S14-14409-1I	4	1					1	2
S14-14409-1I	5	2					0	2
S14-14409-1I	6	3					1	2
S14-14409-1I	7	1							1	2
S14-14409-1I	8	2														2
S14-14409-6D	1	1	0	2
S14-14409-6D	2	2			1	3
S14-14409-6D	3	3			1	3
S14-14409-6D	4	1			1	2
S14-14409-6D	5	2					0	2
S14-14409-6D	6	3					1	2
S14-14409-6D	7	1					1	3
S14-14409-6D	8	2														2
S14-14702-1D	1	1	2	1
S14-14702-1D	2	2	1	1
S14-14702-1D	3	3	0	1
S14-14702-1D	4	1			1	3
S14-14702-1D	5	2			1	3
S14-14702-1D	6	3			0	2
S14-14702-1D	7	1									0	3
S14-14702-1D	8	2									0	2
S14-14702-1D	9	3									0	1
S14-14702-1D	10	1											0	2
S14-14702-1D	11	1											0	3
S14-14702-1D													0	2	2	3
S14-14702-1I	1	1	0	0
S14-14702-1I	2	2	0	1														tbxas1 staining in cells underneath in normal duct whereas in PanIN it’s the cell's epithelium
S14-14702-1I	3	3	0	1
S14-14702-1I	4	1					1	1
S14-14702-1I	5	2					0	0
S14-14702-1I	6	3					1	2								2
S14-14702-1J	1	1			0	3
S14-14702-1J	2	2			1	3
S14-14702-1J	3	3			1	3
S14-14702-1J	4	1					1	2
S14-14702-1J	5	2					2	2
S14-14702-1J	6	3					1	2
S14-14702-1J	7	1														2
S14-18742-3F	1	1	1	2
S14-18742-3F	2	2	1	3
S14-18742-3F	3	3	0	1
S14-18742-3F	4	1			1	3
S14-18742-3F	5	2			0	2
S14-18742-3F	6	3			1	3
S14-18742-3F	7	1					1	3
S14-18742-3F	8	2					1	3
S14-18742-3F	9	3					2	3
S14-18742-3F	10	1									1	2
S14-18742-3F	11	1									0	2
S14-18742-3F											0	3
S14-18742-3F															2
S14-18742-3F																2
S14-18742-3G	1	1	2	2
S14-18742-3G	2	2	1	2
S14-18742-3G	3	3	1	2
S14-18742-3G	4	1			1	3
S14-18742-3G	5	2			1	3
S14-18742-3G	6	3			1	3
S14-18742-3G	7	1					1	2
S14-18742-3G	8	2					1	3
S14-18742-3G	9	3					1	3
S14-18742-3G	10	1									0	2
S14-18742-3G	11	1									1	2
S14-18742-3G	12										0	2
S14-18742-3G	13														3
S14-18742-3G	14															3
S14-18742-3I	1	1	1	2
S14-18742-3I	2	2	0	2
S14-18742-3I	3	3	1	1
S14-18742-3I	4	1			2	3
S14-18742-3I	5	2			2	3
S14-18742-3I	6	3			2	3
S14-18742-3I	7	1					0	2
S14-18742-3I	8	2					1	2
S14-18742-3I	9	3					0	2
S14-18742-3I	10	1									0	3
S14-18742-3I	11	1									1	3
S14-18742-3I	12										0	2
S14-18742-3I	13														3
S14-18742-3I	14															3
S14-19145-5F	1	1	1	2
S14-19145-5F	2	2	1	3
S14-19145-5F	3	3	1	3
S14-19145-5F	4	1			1	3
S14-19145-5F	5	2			1	3
S14-19145-5F	6	3			1	3
S14-19145-5F	7	1					2	2
S14-19145-5F	8	2							2	3
S14-19145-5F	9	3									1	3
S14-19145-5F	10	1									1	3
S14-19145-5F	11	1									2	3
S14-19145-5F	12												1	3
S14-19145-5F	13												1	3
S14-19145-5F	14												1	3
S14-19145-5F	15														3
S14-19145-5F	16															3
S14-24482-9L	1	1	3	2
S14-24482-9L	2	2	3	3
S14-24482-9L	3	3	2	3
S14-24482-9L	4	1			1	3
S14-24482-9L	5	2			1	3
S14-24482-9L	6	3			1	3
S14-24482-9L	7	1									3	2
S14-24482-9L	8	2									3	2
S14-24482-9L	9	3									2	2
S14-24482-9L	10	1											2	2
S14-24482-9L	11	1											2	3
S14-24482-9L	12												2	3
S14-24482-9L	13														2
S14-24482-9L	14															3
S15-22643-3H	1	1	1	3
S15-22643-3H	2	2	0	2
S15-22643-3H	3	3	2	3
S15-22643-3H	4	1			1	3
S15-22643-3H	5	2			1	3
S15-22643-3H	6	3			1	3
S15-22643-3H	7	1					1	3
S15-22643-3H	8	2					1	3
S15-22643-3H	9	3					1	3
S15-22643-3H	10	1							2	3
S15-22643-3H	11	1							2	3
S15-22643-3H	12										1	3
S15-22643-3H	13										1	3
S15-22643-3H	14										1	3
S15-22643-3H	15												1	3
S15-22643-3H	16												1	3
S15-22643-3H	17												1	3
S15-22643-3H	18														3
S15-22643-3H	19															3
S15-23599-2J	1	1									2	3
S15-23599-2J	2	2									2	3
S15-23599-2J	3	3									2	3
S15-23599-2J	4	1											1	2
S15-23599-2J	5	2											1	3
S15-23599-2J	6	3											2	3
S15-23599-2J	7	1													2
S15-23599-2J	8	2														1
S15-26746-5H	1	1									0	2
S15-26746-5H	2	2									0	2
S15-26746-5H	3	3									0	1
S15-26746-5H	4	1											0	2
S15-26746-5H	5	2											0	3
S15-26746-5H	6	3											0	2
S15-26746-5H	7	1													1
S15-26746-5H	8	2														0
S15-30413-2F	1	1									0	2
S15-30413-2F	2	2									0	2
S15-30413-2F	3	3									0	2
S15-30413-2F	4	1											0	3
S15-30413-2F	5	2											0	3
S15-30413-2F	6	3											0	2
S15-30413-2F	7	1													2
S15-30413-2F	8	2														2
S16-4155-2N	1	1			1	3
S16-4155-2N	2	2			1	3
S16-4155-2N	3	3			1	3
S16-4155-2N	4	1					2	3
S16-4155-2N	5	2					2	3
S16-4155-2N	6	3					2	3
S16-4155-2N	7	1							2	3
S16-4155-2N	8	2							2	3
S16-4155-2N	9	3							3	3
S16-4155-2N	10	1									3	3
S16-4155-2N	11	1									3	3
S16-4155-2N	12										1	3
S16-4155-2N	13														3
S16-4155-2N	14															3
S16-7277-1L	1	1											1	3
S16-7277-1L	2	2											1	3
S16-7277-1L	3	3											1	3
S16-7277-1L	4	1													3
S16-7277-1L	5	2														3
S16-7841-2C	1	1	0	1
S16-7841-2C	2	2	0	1
S16-7841-2C	3	3	0	2
S16-7841-2C	4	1			0	3
S16-7841-2C	5	2			0	3
S16-7841-2C	6	3			0	3
S16-7841-2C	7	1					1	3
S16-7841-2C	8	2					1	3
S16-7841-2C	9	3					1	3
S16-7841-2C	10	1							2	3
S16-7841-2C	11	1							2	3
S16-7841-2C	12								2	3
S16-7841-2C	13										1	2
S16-7841-2C	14										1	2
S16-7841-2C	15										2	3
S16-7841-2C	16														3
S16-7841-2C	17															3
S17-372-3H	1	1									3	3
S17-372-3H	2	2									1	3
S17-372-3H	3	3									2	3
S17-372-3H	4	1														3
S17-10316-1F	1	1	1	3
S17-10316-1F	2	2	2	3
S17-10316-1F	3	3	1	3
S17-10316-1F	4	1			1	3
S17-10316-1F	5	2			1	3
S17-10316-1F	1	1			1	3
S17-10316-1F	2	2									1	3
S17-10316-1F	3	3									0	3
S17-10316-1F	4	1									1	3
S17-10316-1F	5	2											1	3
S17-10316-1F	6	3											1	3
S17-10316-1F	7	1											1	3
S17-10316-1F	8	2													3
S17-10316-1F	9	3														3
S19-10527-6I	1	1	1	2
S19-10527-6I	2	2	1	2
S19-10527-6I	3	3	1	2
S19-10527-6I	4	1			1	2
S19-10527-6I	5	1			1	2
S19-10527-6I	6	2			0	2
S19-10527-6I	7	3					2	3
S19-10527-6I	8	1					2	1
S19-10527-6I	9	2														2
S19-20941-1C	1	1									0	3
S19-20941-1C	2	2									0	3
S19-20941-1C	3	3									0	3
S19-20941-1C	4	1													2
S19-20941-1C	5	2														2
S14-9231-1F	1	1	1	0
S14-9231-1F	2	2	1	0
S14-9231-1F	3	3	1	0
S14-9231-1F	4	1					2	1
S14-9231-1F	5	2					1	1
S14-9231-1F	6	3					1	1
S14-9231-1F	7	1							2	3
S14-9231-1F	8	2														3
S14_4006_6J	1	1	1	3
S14_4006_6J	2	2	1	2
S14_4006_6J	3	3	3	2
S14_4006_6J	4	1			1	2
S14_4006_6J	5	2			1	2
S14_4006_6J	6	3			3	3
S14_4006_6J	7	1					2	2
S14_4006_6J	8	2					1	2
S14_4006_6J	9	3					1	2
S14_4006_6J	10	1														3
S14-8430-3I	1	1	1	0
S14-8430-3I	2	2	0	0
S14-8430-3I	3	3	0	0
S14-8430-3I	4	1			1	1
S14-8430-3I	5	2			1	1
S14-8430-3I	6	3			2	1
S14-8430-3I	7	1							0	0
S14-8430-3I	8	2							3	2
S14-8430-3I	9	3							3	2
S14-8430-3I	10	1									3	0
S14-8430-3I	11										2	1
S14-8430-3I	12										2	2
S14-8430-3I	13														2
S14-8430-3I	14															1
S14-9231-1G	1	1	3	2
S14-9231-1G	2	2	3	2
S14-9231-1G	3	3	3	2
S14-9231-1G	4	1			2	2
S14-9231-1G	5	2			2	2
S14-9231-1G	6	3			2	2
S14-9231-1G	7	1					1	1
S14-9231-1G	8	2					2	1
S14-9231-1G	9	3					2	2
S14-9231-1G	10	1									2	2
S14-9231-1G	11	2									3	1
S14-9231-1G	12	3									3	2
S14-9231-1G	13	1											2	1
S14-9231-1G	14	2											1	1
S14-9231-1G	15	3											2	1
S14-9231-1G	16	1													0
S14-9231-1G	17	1														3
S14-9565-6J	1	1	2	2
S14-9565-6J	2	2	1	2
S14-9565-6J	3	3	1	1
S14-9565-6J	4	1			2	2
S14-9565-6J	5	2			2	2
S14-9565-6J	6	3			2	2
S14-9565-6J	7	1							3	2
S14-9565-6J	8	2							3	2
S14-9565-6J	9	3							3	3
S14-9565-6J	10	1									3	2
S14-9565-6J	11	2									3	1
S14-9565-6J	12	3									3	2
S14-9565-6J	13	1											3	2
S14-9565-6J	14	2											3	2
S14-9565-6J	15	3											3	2
S14-9565-6J	16	1													2
S14-9565-6J	17	1														2
S14-12911-6G	1	1			1	2
S14-12911-6G	2	2			1	2
S14-12911-6G	3	3			1	2
S14-12911-6G	4	1					1	3
S14-12911-6G	5	2					1	2
S14-12911-6G	6	3							2	3
S14-12911-6G	7	1							1	3
S14-12911-6G	8	2							2	2
S14-12911-6G	9	3									0	3
S14-12911-6G	10	1									0	3
S14-12911-6G	11	2									0	2
S14-12911-6G	12	3											0	3
S14-12911-6G	13	1											0	3
S14-12911-6G	14	2											0	2
S14-12911-6G	15	3													3
S14-12911-6G	16	1														2
S14-12911-6K	1	1	1	1
S14-12911-6K	2	2	0	1
S14-12911-6K	3	3	0	1
S14-12911-6K	4	1			2	3
S14-12911-6K	5	2			1	3
S14-12911-6K	6	3			1	3
S14-12911-6K	7	1					0	1
S14-12911-6K	8	2					1	3
S14-12911-6K	9	3					2	2
S14-12911-6K	10	1							1	3
S14-12911-6K	11	2									0	3
S14-12911-6K	12	3									0	2
S14-12911-6K	13	1									0	2
S14-12911-6K	14	2											0	3
S14-12911-6K	15	3											0	3
S14-12911-6K	16	1											0	3
S14-12911-6K	17														3
S14-12911-6K	18															2
S14-12911-6I	1	1	2	1
S14-12911-6I	2	2	2	1
S14-12911-6I	3	3	1	1
S14-12911-6I	4	1			1	2
S14-12911-6I	5	2			2	3
S14-12911-6I	6	3			2	2
S14-12911-6I	7	1					1	2
S14-12911-6I	8	2					0	3
S14-12911-6I	9	3					2	1
S14-12911-6I	10	1									0	3
S14-12911-6I	11	2									0	2
S14-12911-6I	12	3									0	3
S14-12911-6I	13	1											0	3
S14-12911-6I	14	2											0	3
S14-12911-6I	15	3											0	2
S14-12911-6I	16	1													2
S14-12911-6I	17															2
S14-14409-1H	1	1	1	2
S14-14409-1H	2	2	1	2
S14-14409-1H	3	3	0	1
S14-14409-1H	4	1			1	2
S14-14409-1H	5	2			1	3
S14-14409-1H	6	3			1	3
S14-14409-1H	7	1									2	2
S14-14409-1H	8	2									2	3
S14-14409-1H	9	3									1	2
S14-14409-1H	10	1														1

### Sheet: Compiled numbers
PTGIS
	NDUCT_EPI	NDUCT_STROMA	ADM_EPI	ADM_STROMA	LG_PAN_EPI	LGPAN_STROMA	HGPAN_EPI	HGPAN_STROMA	WDADK_EPI	WDADK_STROMA	PD_ADK_EPI	PD_ADK_STROMA	MYXOID_FIBROSIS	COMPACT_FIBROSIS
0	29	15	21	2	27		10	1	35	2	23	8		1
1	29	27	40	16	24	6	5		25	25	5	13	6	6
2	6	17	6	42	7	34	3	5	14	37	5	17	11	14
3		5		7		18	3	15	4	14	23	9	7	13
Total	64	64	67	67	58	58	21	21	78	78	47	47	24	34
PTGES
	NDUCT_EPI	NDUCT_STROMA	ADM_EPI	ADM_STROMA	LG_PAN_EPI	LGPAN_STROMA	HGPAN_EPI	HGPAN_STROMA	WDADK_EPI	WDADK_STROMA	PD_ADK_EPI	PD_ADK_STROMA	MYXOID_FIBROSIS	COMPACT_FIBROSIS
0	37	43	6	14	18	6	3	1	9	20	4	15	3	13
1	19	14	38	42	32	29	12	4	40	41	2	20	13	14
2	4	4	22	9	8	19	6	12	17	11	23	11	4	5
3	4	3	1	2		4		4	12	6	18	1	4	2
Total	64	64	67	67	58	58	21	21	78	78	47	47	24	34
TBXAS1
	NDUCT_EPI	NDUCT_STROMA	ADM_EPI	ADM_STROMA	LG_PAN_EPI	LGPAN_STROMA	HGPAN_EPI	HGPAN_STROMA	WDADK_EPI	WDADK_STROMA	PD_ADK_EPI	PD_ADK_STROMA	MYXOID_FIBROSIS	COMPACT_FIBROSIS
0	18	9	7		7	1	1	1	29	1	20		1	1
1	28	17	43	3	31	12	3		16	5	15	3	1	3
2	10	27	16	22	21	22	11	6	14	33	6	14	9	15
3	8	11	1	42		24	6	14	19	39	6	30	13	15
Total	64	64	67	67	59	59	21	21	78	78	47	47	24	34
